# GWAS reveal a role for the central nervous system in regulating weight and weight change in response to exercise

**DOI:** 10.1101/2020.09.10.291229

**Authors:** Louis P. Watanabe, Nicole C. Riddle

## Abstract

Body size and weight show considerable variation both within and between species. This variation is controlled in part by genetics, but also strongly influenced by environmental factors including diet and the level of activity experienced by the individual. Due to the increasing obesity epidemic in much of the world, there is considerable interest in the genetic factors that control body weight and how weight changes in response to exercise treatments. Here, we use GWAS in Drosophila to identify the molecular pathways that control weight and exercise-induced weight changes. We find that there is a complex set of molecular pathways controlling weight, with many genes linked to the central nervous system (CNS). Weight was strongly impacted by animal size and body composition. While the CNS appears to be important for weight and exercise-induced weight change, signaling pathways are particularly important for determining how exercise impacts weight.
