## Supplemental Table 1 for "GWAS reveal a role for the central nervous system in regulating weight and weight change in response to exercise"

Line	Sex	Treatment	Mass_Vial_mg	Mass_Total_mg	n	Total_Fly_Mass_mg	per_fly_weight
line_208	F	0	991.2	1002.8	10	11.6	1.16
line_208	F	0	990.2	1002	10	11.8	1.18
line_208	F	0	992.7	1004.6	10	11.9	1.19
line_208	F	0	1036.5	1048.5	10	12	1.2
line_208	F	0	990.5	1002.6	10	12.1	1.21
line_208	F	0	1006.6	1018.7	10	12.1	1.21
line_208	F	0	995.7	1006.6	9	10.9	1.211111111
line_208	F	0	1043.6	1056	10	12.4	1.24
line_208	F	0	1007	1020.7	10	13.7	1.37
line_208	F	0	993	1006.9	10	13.9	1.39
line_208	F	1	1004	1015.4	10	11.4	1.14
line_208	F	1	981.4	993.3	10	11.9	1.19
line_208	F	1	1044.5	1056.5	10	12	1.2
line_208	F	1	1006.9	1019	10	12.1	1.21
line_208	F	1	1041.4	1053.7	10	12.3	1.23
line_208	F	1	1038.3	1051.1	10	12.8	1.28
line_208	F	1	986.7	1000.2	10	13.5	1.35
line_208	F	1	1045.8	1059.7	10	13.9	1.39
line_208	M	0	1039.8	1047.1	10	7.3	0.73
line_208	M	0	990.3	997.8	10	7.5	0.75
line_208	M	0	1038.5	1045.3	9	6.8	0.755555556
line_208	M	0	1046.9	1055	10	8.1	0.81
line_208	M	0	990.3	998.4	10	8.1	0.81
line_208	M	0	1037.7	1045.9	10	8.2	0.82
line_208	M	0	1006.9	1015.2	10	8.3	0.83
line_208	M	0	1006.9	1015.4	10	8.5	0.85
line_208	M	0	1006.5	1015.1	10	8.6	0.86
line_208	M	0	1040.4	1049.3	10	8.9	0.89
line_208	M	1	995.9	1002.8	9	6.9	0.766666667
line_208	M	1	990.5	998.5	10	8	0.8
line_208	M	1	996.9	1004.9	10	8	0.8
line_208	M	1	993.1	1001.1	10	8	0.8
line_208	M	1	1005.8	1014	10	8.2	0.82
line_208	M	1	1041.6	1049.8	10	8.2	0.82
line_208	M	1	1042.6	1050.8	10	8.2	0.82
line_208	M	1	1004.2	1012.5	10	8.3	0.83
line_208	M	1	1004.4	1012.9	10	8.5	0.85
line_208	M	1	991.5	1000.1	10	8.6	0.86
line_301	F	0	988.1	996.7	9	8.6	0.955555556
line_301	F	0	980.3	990.8	10	10.5	1.05
line_301	F	0	995.2	1005.9	10	10.7	1.07
line_301	F	0	996.5	1007.3	10	10.8	1.08
line_301	F	0	990.3	1000.8	9	10.5	1.166666667
line_301	F	0	998.9	1010.7	10	11.8	1.18
line_301	F	1	1006.8	1016.1	10	9.3	0.93
line_301	F	1	980.1	989.9	10	9.8	0.98
line_301	F	1	992.7	1002.6	10	9.9	0.99
line_301	F	1	994.2	1004.2	10	10	1
line_301	F	1	999	1006	6	7	1.166666667
line_301	F	1	996.2	1007.9	10	11.7	1.17
line_301	M	0	1038.1	1042.9	8	4.8	0.6
line_301	M	0	993.1	999.4	10	6.3	0.63
line_301	M	0	1043.4	1050	10	6.6	0.66
line_301	M	0	992.8	999.4	10	6.6	0.66
line_301	M	0	980.2	987.2	10	7	0.7
line_301	M	0	1042.3	1049.7	10	7.4	0.74
line_301	M	1	993.3	1000	10	6.7	0.67
line_301	M	1	1006.8	1013.7	10	6.9	0.69
line_301	M	1	988.2	995.3	10	7.1	0.71
line_301	M	1	992.9	1000	10	7.1	0.71
line_301	M	1	996.9	1004.6	10	7.7	0.77
line_301	M	1	990	997.9	10	7.9	0.79
line_301	M	1	992.8	1000.7	10	7.9	0.79
line_304	F	0	1006.8	1015.1	10	8.3	0.83
line_304	F	0	993.1	999.3	7	6.2	0.885714286
line_304	F	0	992.2	1001.1	10	8.9	0.89
line_304	F	0	991.8	1000	9	8.2	0.911111111
line_304	F	0	992.1	1001.3	10	9.2	0.92
line_304	F	0	990.7	1000.1	10	9.4	0.94
line_304	F	0	995.9	1005.6	10	9.7	0.97
line_304	F	0	996.6	1007.3	10	10.7	1.07
line_304	F	1	988.2	997.3	10	9.1	0.91
line_304	F	1	1004.2	1013.8	10	9.6	0.96
line_304	F	1	996.6	1006.5	10	9.9	0.99
line_304	F	1	996	1006.3	10	10.3	1.03
line_304	F	1	1008	1018.3	10	10.3	1.03
line_304	F	1	981.6	992.1	10	10.5	1.05
line_304	F	1	999.7	1010.9	10	11.2	1.12
line_304	F	1	992.6	1004	10	11.4	1.14
line_304	M	0	1001.5	1007.6	10	6.1	0.61
line_304	M	0	988	994.2	10	6.2	0.62
line_304	M	0	1000	1006.3	10	6.3	0.63
line_304	M	0	995	1001.7	10	6.7	0.67
line_304	M	0	993	999.7	10	6.7	0.67
line_304	M	0	1007.4	1014.2	10	6.8	0.68
line_304	M	0	1043.4	1050.3	10	6.9	0.69
line_304	M	0	999.8	1006.7	10	6.9	0.69
line_304	M	0	992.9	999.9	10	7	0.7
line_304	M	0	986.5	993.3	9	6.8	0.755555556
line_304	M	1	1006.4	1011.2	8	4.8	0.6
line_304	M	1	999	1005.1	10	6.1	0.61
line_304	M	1	1007.9	1014.3	10	6.4	0.64
line_304	M	1	1004	1010.5	10	6.5	0.65
line_304	M	1	999.1	1005.7	10	6.6	0.66
line_304	M	1	995.4	1002.2	10	6.8	0.68
line_304	M	1	981.6	988.7	10	7.1	0.71
line_304	M	1	1006.1	1013.3	10	7.2	0.72
line_304	M	1	1003.1	1010.4	10	7.3	0.73
line_304	M	1	992.7	998.7	8	6	0.75
line_304	M	1	993.6	1003	10	9.4	0.94
line_310	F	0	1004.2	1017	10	12.8	1.28
line_310	F	0	997.4	1010.2	10	12.8	1.28
line_310	F	0	993.9	1006.7	10	12.8	1.28
line_310	F	0	990.5	1002.1	9	11.6	1.288888889
line_310	F	0	996.2	1009.2	10	13	1.3
line_310	F	0	991.8	1005	10	13.2	1.32
line_310	F	0	981.5	995	10	13.5	1.35
line_310	F	0	990.4	1003.9	10	13.5	1.35
line_310	F	1	993.4	1005.7	10	12.3	1.23
line_310	F	1	989	1001.7	10	12.7	1.27
line_310	F	1	999	1012	10	13	1.3
line_310	F	1	999.9	1013.1	10	13.2	1.32
line_310	F	1	996.4	1009.8	10	13.4	1.34
line_310	F	1	995.2	1008.7	10	13.5	1.35
line_310	F	1	992.4	1005.9	10	13.5	1.35
line_310	F	1	980.6	994.3	10	13.7	1.37
line_310	F	1	995.3	1008.8	9	13.5	1.5
line_310	M	0	996.3	1004.2	10	7.9	0.79
line_310	M	0	986.3	994.4	10	8.1	0.81
line_310	M	0	1004	1012.4	10	8.4	0.84
line_310	M	0	988.2	996.7	10	8.5	0.85
line_310	M	0	1006.2	1012.2	7	6	0.857142857
line_310	M	0	980.3	989	10	8.7	0.87
line_310	M	0	990.4	999.2	10	8.8	0.88
line_310	M	0	980.4	989.3	10	8.9	0.89
line_310	M	0	1006.6	1015.5	10	8.9	0.89
line_310	M	0	992.5	1000.8	9	8.3	0.922222222
line_310	M	1	999.9	1007.4	10	7.5	0.75
line_310	M	1	988.1	995.7	10	7.6	0.76
line_310	M	1	991.5	999.3	10	7.8	0.78
line_310	M	1	1007	1014.8	10	7.8	0.78
line_310	M	1	994.7	1003.4	10	8.7	0.87
line_310	M	1	997.6	1006.4	10	8.8	0.88
line_310	M	1	1004	1012	9	8	0.888888889
line_315	F	0	1004.2	1011.7	8	7.5	0.9375
line_315	F	0	996.8	1007	10	10.2	1.02
line_315	F	1	1000.3	1007.1	8	6.8	0.85
line_315	F	1	995.8	1002.4	7	6.6	0.942857143
line_315	F	1	999.6	1009.4	10	9.8	0.98
line_315	F	1	986.5	996.9	10	10.4	1.04
line_315	F	1	1006.4	1016.9	10	10.5	1.05
line_315	M	0	992.1	998.5	10	6.4	0.64
line_315	M	0	995.1	1000.3	8	5.2	0.65
line_315	M	0	1004.7	1011.7	10	7	0.7
line_315	M	0	995.6	1002.1	9	6.5	0.722222222
line_315	M	1	995.2	1000.3	8	5.1	0.6375
line_315	M	1	995.4	1002.1	10	6.7	0.67
line_315	M	1	993	1000.5	10	7.5	0.75
line_315	M	1	1000.3	1007.9	10	7.6	0.76
line_317	F	0	993	1002	10	9	0.9
line_317	F	0	1003.2	1011.9	9	8.7	0.966666667
line_317	F	0	999.9	1009.7	10	9.8	0.98
line_317	F	0	1006.4	1016.3	10	9.9	0.99
line_317	F	0	992.2	1001.2	9	9	1
line_317	F	0	997.1	1009.7	10	12.6	1.26
line_317	F	1	991.4	1000.4	10	9	0.9
line_317	F	1	980.6	989.8	10	9.2	0.92
line_317	F	1	993.9	1003.2	10	9.3	0.93
line_317	F	1	994	1004.2	10	10.2	1.02
line_317	F	1	999.3	1007.5	8	8.2	1.025
line_317	F	1	1006.9	1016.3	9	9.4	1.044444444
line_317	M	1	992.1	996.8	8	4.7	0.5875
line_317	M	1	981.6	987	9	5.4	0.6
line_317	M	1	998.5	1004.6	10	6.1	0.61
line_317	M	1	990.6	997	10	6.4	0.64
line_317	M	1	999.2	1005.7	10	6.5	0.65
line_317	M	1	1000	1006.6	10	6.6	0.66
line_324	F	0	1040.7	1046.9	9	6.2	0.688888889
line_324	F	0	996.4	1003.3	10	6.9	0.69
line_324	F	0	1042.1	1049	10	6.9	0.69
line_324	F	0	991.8	998.9	10	7.1	0.71
line_324	F	0	1003.2	1010.5	10	7.3	0.73
line_324	F	0	999	1004.9	8	5.9	0.7375
line_324	F	0	1043.2	1050.8	10	7.6	0.76
line_324	F	0	995.4	1003.6	10	8.2	0.82
line_324	F	0	991.8	1000.1	10	8.3	0.83
line_324	F	0	1045.4	1053	9	7.6	0.844444444
line_324	F	1	1038.8	1043.7	8	4.9	0.6125
line_324	F	1	1042.2	1046.1	6	3.9	0.65
line_324	F	1	980.6	986	8	5.4	0.675
line_324	F	1	991.4	998.2	10	6.8	0.68
line_324	F	1	992.2	999.1	10	6.9	0.69
line_324	F	1	990	997	10	7	0.7
line_324	F	1	988.2	993.9	8	5.7	0.7125
line_324	F	1	995.5	1003	10	7.5	0.75
line_324	F	1	986.6	994.3	10	7.7	0.77
line_324	F	1	1007	1015.1	10	8.1	0.81
line_324	M	0	1043.2	1047.1	10	3.9	0.39
line_324	M	0	1033.5	1038.1	10	4.6	0.46
line_324	M	0	1043.3	1048	10	4.7	0.47
line_324	M	0	1040.1	1043.4	7	3.3	0.471428571
line_324	M	0	1042.3	1047.4	10	5.1	0.51
line_324	M	0	1047.2	1051.9	9	4.7	0.522222222
line_324	M	0	1039.7	1045	10	5.3	0.53
line_324	M	0	1042	1047.5	10	5.5	0.55
line_324	M	0	1037.7	1043.2	10	5.5	0.55
line_324	M	0	1037.7	1041.1	6	3.4	0.566666667
line_324	M	1	1044.5	1048.5	10	4	0.4
line_324	M	1	987.8	992.6	10	4.8	0.48
line_324	M	1	995.8	999.2	7	3.4	0.485714286
line_324	M	1	1001.5	1006.6	10	5.1	0.51
line_324	M	1	1036.9	1041.5	9	4.6	0.511111111
line_324	M	1	996.4	1001.6	10	5.2	0.52
line_324	M	1	1039	1044.4	10	5.4	0.54
line_324	M	1	998.6	1003	8	4.4	0.55
line_324	M	1	996.1	1001.8	10	5.7	0.57
line_324	M	1	1003.4	1009.3	10	5.9	0.59
line_358	F	0	998.9	1009.1	10	10.2	1.02
line_358	F	0	1043	1053.6	10	10.6	1.06
line_358	F	0	1040.4	1051.7	10	11.3	1.13
line_358	F	0	993.1	1003.3	9	10.2	1.133333333
line_358	F	0	1038.4	1044.1	5	5.7	1.14
line_358	F	0	999.4	1010.9	10	11.5	1.15
line_358	F	0	988.1	999.7	10	11.6	1.16
line_358	F	0	996.5	1004.7	7	8.2	1.171428571
line_358	F	1	1001.3	1007.6	6	6.3	1.05
line_358	F	1	999.5	1009.1	9	9.6	1.066666667
line_358	F	1	987.2	997.9	10	10.7	1.07
line_358	F	1	988.4	999.1	10	10.7	1.07
line_358	F	1	999.3	1010.1	10	10.8	1.08
line_358	F	1	990.4	1001.2	10	10.8	1.08
line_358	F	1	992.3	1003.2	10	10.9	1.09
line_358	F	1	995.8	1005.7	9	9.9	1.1
line_358	M	0	987.6	994.5	10	6.9	0.69
line_358	M	0	991.6	998.7	10	7.1	0.71
line_358	M	0	996.7	1003.9	10	7.2	0.72
line_358	M	0	999	1006.4	10	7.4	0.74
line_358	M	0	1000.5	1005.1	6	4.6	0.766666667
line_358	M	1	986.8	992.6	9	5.8	0.644444444
line_358	M	1	1006.6	1012.5	9	5.9	0.655555556
line_358	M	1	1004	1010.9	10	6.9	0.69
line_358	M	1	998.7	1005.6	10	6.9	0.69
line_358	M	1	981.7	988.6	10	6.9	0.69
line_358	M	1	996.1	1002.5	9	6.4	0.711111111
line_359	F	0	1029.7	1038.6	10	8.9	0.89
line_359	F	0	993.1	1002.3	10	9.2	0.92
line_359	F	0	1036.2	1045.7	10	9.5	0.95
line_359	F	0	1032.1	1041.7	10	9.6	0.96
line_359	F	0	1003.2	1013.7	10	10.5	1.05
line_359	F	0	1028.6	1036	7	7.4	1.057142857
line_359	F	1	1027	1036.7	10	9.7	0.97
line_359	F	1	1038.1	1046.9	9	8.8	0.977777778
line_359	F	1	1028.5	1038.3	10	9.8	0.98
line_359	F	1	1036.8	1046.9	10	10.1	1.01
line_359	F	1	1036.5	1045.7	9	9.2	1.022222222
line_359	F	1	1024.9	1033.5	8	8.6	1.075
line_359	M	0	1032.7	1039.2	10	6.5	0.65
line_359	M	0	1030.2	1036.8	10	6.6	0.66
line_359	M	0	992.2	997.5	8	5.3	0.6625
line_359	M	0	1001.6	1008.3	10	6.7	0.67
line_359	M	0	996.4	1002.5	9	6.1	0.677777778
line_359	M	0	1029.3	1036.3	10	7	0.7
line_359	M	1	1030	1035.9	10	5.9	0.59
line_359	M	1	1039	1045	9	6	0.666666667
line_359	M	1	1028.8	1035.5	10	6.7	0.67
line_359	M	1	1032.8	1038.9	9	6.1	0.677777778
line_359	M	1	993.6	1000.4	10	6.8	0.68
line_359	M	1	1006.2	1012.7	9	6.5	0.722222222
line_360	F	0	992.4	1004	10	11.6	1.16
line_360	F	0	992	1004	10	12	1.2
line_360	F	0	1006.2	1016.2	8	10	1.25
line_360	F	0	996.8	1009.3	10	12.5	1.25
line_360	F	0	986.7	999.2	10	12.5	1.25
line_360	F	0	1006.2	1019.2	10	13	1.3
line_360	F	0	1004.5	1013.7	7	9.2	1.314285714
line_360	F	0	990.2	997.3	5	7.1	1.42
line_360	F	1	996.4	1003.9	7	7.5	1.071428571
line_360	F	1	1004	1014.8	10	10.8	1.08
line_360	F	1	995.2	1006.4	10	11.2	1.12
line_360	F	1	996.1	1008.2	10	12.1	1.21
line_360	F	1	1000.2	1012.4	10	12.2	1.22
line_360	F	1	991.7	1004.2	10	12.5	1.25
line_360	F	1	991.6	1004.1	10	12.5	1.25
line_360	F	1	992.5	1003.8	9	11.3	1.255555556
line_360	F	1	996.5	1009.1	10	12.6	1.26
line_360	F	1	1006.3	1019.2	10	12.9	1.29
line_360	M	0	990.5	997.9	10	7.4	0.74
line_360	M	0	1027.4	1035	10	7.6	0.76
line_360	M	0	1001.6	1010.1	10	8.5	0.85
line_360	M	0	998.8	1006.5	9	7.7	0.855555556
line_360	M	0	994.6	1003.2	10	8.6	0.86
line_360	M	0	992.7	1001.9	10	9.2	0.92
line_360	M	1	1032.7	1041.3	10	8.6	0.86
line_362	F	0	988.9	999.1	10	10.2	1.02
line_362	F	0	996.5	1006.9	10	10.4	1.04
line_362	F	0	1006.8	1017.5	10	10.7	1.07
line_362	F	0	999	1009.8	10	10.8	1.08
line_362	F	0	994.9	1005	9	10.1	1.122222222
line_362	F	0	993	1000.9	7	7.9	1.128571429
line_362	F	1	996.5	1006.8	10	10.3	1.03
line_362	F	1	999.2	1008.5	9	9.3	1.033333333
line_362	F	1	996	1007	10	11	1.1
line_362	F	1	981.4	993.2	10	11.8	1.18
line_362	M	0	996.5	1003.5	10	7	0.7
line_362	M	0	999	1005.4	9	6.4	0.711111111
line_362	M	0	990.8	998	10	7.2	0.72
line_362	M	0	999	1006.5	10	7.5	0.75
line_362	M	0	993.1	1000.6	10	7.5	0.75
line_362	M	0	996.2	1003.1	9	6.9	0.766666667
line_362	M	1	998.8	1005.8	10	7	0.7
line_362	M	1	997.3	1003.6	9	6.3	0.7
line_362	M	1	993.3	1000.6	10	7.3	0.73
line_362	M	1	1003	1008.9	8	5.9	0.7375
line_362	M	1	994.1	1001.5	10	7.4	0.74
line_362	M	1	999	1006.6	10	7.6	0.76
line_365	F	0	993.2	999.9	9	6.7	0.744444444
line_365	F	0	1001.6	1010.1	10	8.5	0.85
line_365	F	0	996.5	1006.2	10	9.7	0.97
line_365	F	0	1007.2	1014.2	7	7	1
line_365	F	1	995.8	1000.9	6	5.1	0.85
line_365	F	1	998.7	1007.4	10	8.7	0.87
line_365	F	1	1004.5	1011.5	8	7	0.875
line_365	F	1	1004.2	1013.3	10	9.1	0.91
line_365	M	0	993	998.4	10	5.4	0.54
line_365	M	0	991.7	997	9	5.3	0.588888889
line_365	M	0	990.2	996.1	10	5.9	0.59
line_365	M	0	997	1001.2	7	4.2	0.6
line_365	M	0	986.8	991.7	7	4.9	0.7
line_365	M	0	1007.1	1012.2	7	5.1	0.728571429
line_365	M	0	1006.5	1013.9	10	7.4	0.74
line_365	M	1	992.5	997.9	10	5.4	0.54
line_365	M	1	980.5	985.4	9	4.9	0.544444444
line_365	M	1	999.4	1003.9	8	4.5	0.5625
line_365	M	1	995.6	1001.5	10	5.9	0.59
line_365	M	1	990.3	994.8	7	4.5	0.642857143
line_365	M	1	998.8	1005.4	10	6.6	0.66
line_365	M	1	992.3	998.9	10	6.6	0.66
line_365	M	1	995.3	1000.7	8	5.4	0.675
line_370	F	0	992.2	1002.6	10	10.4	1.04
line_370	F	0	1007.4	1018.2	10	10.8	1.08
line_370	F	0	996.3	1007.3	10	11	1.1
line_370	F	0	1003.6	1014.7	10	11.1	1.11
line_370	F	0	999.6	1010.8	10	11.2	1.12
line_370	F	0	1004.4	1015.6	10	11.2	1.12
line_370	F	0	995.7	1007	10	11.3	1.13
line_370	F	0	990.5	1002.3	10	11.8	1.18
line_370	F	0	992.7	1004.5	10	11.8	1.18
line_370	F	1	1006.8	1015.8	9	9	1
line_370	F	1	992.2	1001.3	9	9.1	1.011111111
line_370	F	1	1003.3	1013.5	10	10.2	1.02
line_370	F	1	996.8	1007.1	10	10.3	1.03
line_370	F	1	1003.1	1013.5	10	10.4	1.04
line_370	F	1	1004.2	1014.8	10	10.6	1.06
line_370	F	1	1007.5	1018.3	10	10.8	1.08
line_370	F	1	991.8	1002.9	10	11.1	1.11
line_370	F	1	988.6	999.5	8	10.9	1.3625
line_370	M	0	991.7	998.9	10	7.2	0.72
line_370	M	0	1001.7	1009	10	7.3	0.73
line_370	M	0	990.4	997.7	10	7.3	0.73
line_370	M	0	986.5	993.9	10	7.4	0.74
line_370	M	0	1001.3	1008.7	10	7.4	0.74
line_370	M	0	999.5	1007.4	10	7.9	0.79
line_370	M	0	1001.2	1009.2	10	8	0.8
line_370	M	0	986.9	994.9	10	8	0.8
line_370	M	0	980.6	988.6	10	8	0.8
line_370	M	0	991.5	999.7	10	8.2	0.82
line_370	M	1	993.5	999	9	5.5	0.611111111
line_370	M	1	1006.3	1013.2	10	6.9	0.69
line_370	M	1	1006.9	1012.5	8	5.6	0.7
line_370	M	1	995.4	1002.6	10	7.2	0.72
line_370	M	1	996.9	1004.2	10	7.3	0.73
line_370	M	1	1007	1014.5	10	7.5	0.75
line_370	M	1	996.3	1003.8	10	7.5	0.75
line_370	M	1	992.3	999.5	9	7.2	0.8
line_374	F	0	1001.1	1012.4	10	11.3	1.13
line_374	F	0	987.2	998.9	10	11.7	1.17
line_374	F	0	993.9	1005.9	10	12	1.2
line_374	F	0	988.3	1000.7	10	12.4	1.24
line_374	F	0	991.2	1004.3	10	13.1	1.31
line_374	F	1	1029.3	1038.8	9	9.5	1.055555556
line_374	F	1	1032.7	1044	10	11.3	1.13
line_374	F	1	1028.5	1040.3	10	11.8	1.18
line_374	F	1	1030.4	1040.4	8	10	1.25
line_374	F	1	1027.8	1040.6	10	12.8	1.28
line_374	M	0	992.7	1000	9	7.3	0.811111111
line_374	M	0	986.3	994.8	10	8.5	0.85
line_374	M	1	991.7	998.5	9	6.8	0.755555556
line_374	M	1	1003.8	1011.5	10	7.7	0.77
line_379	F	0	992.8	1002	10	9.2	0.92
line_379	F	0	988.1	997.5	10	9.4	0.94
line_379	F	0	992.4	1002	10	9.6	0.96
line_379	F	0	996.6	1006.7	10	10.1	1.01
line_379	F	0	999	1009.3	10	10.3	1.03
line_379	F	0	1003.8	1014.5	10	10.7	1.07
line_379	F	0	1003.1	1014.3	10	11.2	1.12
line_379	F	0	992.7	998.4	5	5.7	1.14
line_379	F	1	1041.7	1051.1	10	9.4	0.94
line_379	F	1	1035.6	1045	10	9.4	0.94
line_379	F	1	1044.3	1053.7	10	9.4	0.94
line_379	F	1	1044.9	1054.7	10	9.8	0.98
line_379	F	1	1038.6	1048.4	10	9.8	0.98
line_379	F	1	1038.3	1048.4	10	10.1	1.01
line_379	F	1	1038.6	1049.1	10	10.5	1.05
line_379	F	1	1037.7	1047.4	9	9.7	1.077777778
line_379	F	1	1042	1052	9	10	1.111111111
line_379	F	1	1040.6	1051.8	10	11.2	1.12
line_379	M	0	988.5	993.6	9	5.1	0.566666667
line_379	M	0	999.3	1004.5	9	5.2	0.577777778
line_379	M	0	999.3	1004	8	4.7	0.5875
line_379	M	0	993.1	999	10	5.9	0.59
line_379	M	0	993.1	997.9	8	4.8	0.6
line_379	M	0	988.5	994.8	10	6.3	0.63
line_379	M	0	1045.4	1051.8	10	6.4	0.64
line_379	M	0	1006.2	1012.9	10	6.7	0.67
line_379	M	0	1039.6	1046.4	10	6.8	0.68
line_379	M	0	988.4	995.5	10	7.1	0.71
line_379	M	1	1044.1	1047.6	6	3.5	0.583333333
line_379	M	1	1035.3	1041.4	10	6.1	0.61
line_379	M	1	981.7	988	10	6.3	0.63
line_379	M	1	1040.3	1046.8	10	6.5	0.65
line_379	M	1	1045	1050.9	9	5.9	0.655555556
line_379	M	1	1039.8	1045.8	9	6	0.666666667
line_379	M	1	1036.6	1043.3	10	6.7	0.67
line_379	M	1	1044.7	1051.5	10	6.8	0.68
line_379	M	1	991.2	998.1	10	6.9	0.69
line_379	M	1	988.6	995.5	10	6.9	0.69
line_399	F	0	986.6	997.1	10	10.5	1.05
line_399	F	0	996.6	1006.1	9	9.5	1.055555556
line_399	F	0	981.6	992.3	10	10.7	1.07
line_399	F	0	986.4	995.1	8	8.7	1.0875
line_399	F	0	992.4	1003.5	10	11.1	1.11
line_399	F	0	1004.4	1015.6	10	11.2	1.12
line_399	F	0	992.7	1004	10	11.3	1.13
line_399	F	0	1034.9	1046.3	10	11.4	1.14
line_399	F	0	996.6	1008	10	11.4	1.14
line_399	F	0	1033.3	1044.7	10	11.4	1.14
line_399	F	1	980.5	990.6	10	10.1	1.01
line_399	F	1	1036.3	1045.8	9	9.5	1.055555556
line_399	F	1	992.1	1002.7	10	10.6	1.06
line_399	F	1	1043.3	1054	10	10.7	1.07
line_399	F	1	990.5	1001.4	10	10.9	1.09
line_399	F	1	1036.5	1046.7	9	10.2	1.133333333
line_399	F	1	1041.3	1052.8	10	11.5	1.15
line_399	F	1	999.1	1010.8	10	11.7	1.17
line_399	F	1	1043.6	1053	8	9.4	1.175
line_399	F	1	1044.8	1057	10	12.2	1.22
line_399	M	0	1000.1	1007.2	10	7.1	0.71
line_399	M	0	1006.6	1013.3	9	6.7	0.744444444
line_399	M	0	995.6	1002.6	9	7	0.777777778
line_399	M	0	992.4	1000.2	10	7.8	0.78
line_399	M	0	999.8	1007.7	10	7.9	0.79
line_399	M	0	1007.1	1015.1	10	8	0.8
line_399	M	0	996.2	1004.3	10	8.1	0.81
line_399	M	0	1041.3	1049.4	10	8.1	0.81
line_399	M	0	995.4	1003.8	10	8.4	0.84
line_399	M	0	998.3	1006.7	10	8.4	0.84
line_399	M	1	1003.9	1011.5	10	7.6	0.76
line_399	M	1	1001.1	1008.9	10	7.8	0.78
line_399	M	1	991.7	999.5	10	7.8	0.78
line_399	M	1	991.7	999.5	10	7.8	0.78
line_399	M	1	1001.3	1009.1	10	7.8	0.78
line_399	M	1	988.2	996.1	10	7.9	0.79
line_399	M	1	995.7	1003.6	10	7.9	0.79
line_399	M	1	1006.6	1014.6	10	8	0.8
line_399	M	1	994.4	1001.7	9	7.3	0.811111111
line_399	M	1	1040.4	1048.6	10	8.2	0.82
line_437	F	0	992.3	1003.1	10	10.8	1.08
line_437	F	0	993.3	1004.6	10	11.3	1.13
line_437	F	0	981.4	992.7	10	11.3	1.13
line_437	F	0	1006.9	1017.2	9	10.3	1.144444444
line_437	F	0	996.6	1008.1	10	11.5	1.15
line_437	F	0	988.4	997.6	8	9.2	1.15
line_437	F	1	995.6	1006.7	10	11.1	1.11
line_437	F	1	1006	1017.5	10	11.5	1.15
line_437	F	1	991.7	1003.3	10	11.6	1.16
line_437	F	1	993.4	1005	10	11.6	1.16
line_437	F	1	992.3	1003.9	10	11.6	1.16
line_437	F	1	996.7	1008.4	10	11.7	1.17
line_437	F	1	994.9	1006.7	10	11.8	1.18
line_437	F	1	992.5	1000.8	7	8.3	1.185714286
line_437	M	0	1006.6	1013.6	10	7	0.7
line_437	M	0	996.3	1003.3	10	7	0.7
line_437	M	0	996.7	1003.9	10	7.2	0.72
line_437	M	0	999.9	1007.2	10	7.3	0.73
line_437	M	0	994.7	1002.2	10	7.5	0.75
line_437	M	0	991.3	998.9	10	7.6	0.76
line_437	M	0	994.3	1002	10	7.7	0.77
line_437	M	0	1007.2	1014.2	9	7	0.777777778
line_437	M	1	1044.6	1051.3	10	6.7	0.67
line_437	M	1	1037.3	1041.5	6	4.2	0.7
line_437	M	1	1044	1051.1	10	7.1	0.71
line_437	M	1	1036.4	1043.6	10	7.2	0.72
line_437	M	1	1038.1	1045.3	10	7.2	0.72
line_437	M	1	1044.5	1052	10	7.5	0.75
line_437	M	1	1043.4	1050.9	10	7.5	0.75
line_437	M	1	1046.1	1054.1	10	8	0.8
line_437	M	1	1041.5	1047.2	7	5.7	0.814285714
line_437	M	1	1044.3	1051.9	9	7.6	0.844444444
line_443	F	0	999.9	1012.7	10	12.8	1.28
line_443	F	0	993	1002	7	9	1.285714286
line_443	F	1	998.9	1011.6	10	12.7	1.27
line_443	F	1	1003.1	1016.9	10	13.8	1.38
line_443	M	0	980.6	988.2	10	7.6	0.76
line_443	M	0	990.4	997.4	9	7	0.777777778
line_443	M	0	996.2	1004.2	10	8	0.8
line_443	M	0	990.6	998.7	10	8.1	0.81
line_443	M	1	1000.1	1005.8	8	5.7	0.7125
line_443	M	1	1026.1	1033.4	10	7.3	0.73
line_443	M	1	993.1	999.9	9	6.8	0.755555556
line_443	M	1	992.9	1000.5	10	7.6	0.76
line_443	M	1	1003.3	1007.2	5	3.9	0.78
line_443	M	1	1036.4	1044.6	10	8.2	0.82
line_486	F	0	999.3	1010.2	10	10.9	1.09
line_486	F	0	997.1	1007.1	9	10	1.111111111
line_486	F	0	992.3	1003.6	10	11.3	1.13
line_486	F	0	996.6	1008.1	10	11.5	1.15
line_486	F	0	996.6	1006.1	8	9.5	1.1875
line_486	F	0	998.9	1011.1	10	12.2	1.22
line_486	F	0	999.4	1011.6	10	12.2	1.22
line_486	F	1	990.3	1000.9	10	10.6	1.06
line_486	F	1	980.3	991.1	10	10.8	1.08
line_486	F	1	997	1007.1	9	10.1	1.122222222
line_486	F	1	991.6	1003.4	10	11.8	1.18
line_486	F	1	999.3	1010	9	10.7	1.188888889
line_486	F	1	990.9	1003	10	12.1	1.21
line_486	F	1	998.9	1011.1	10	12.2	1.22
line_486	F	1	995.5	1005.3	8	9.8	1.225
line_486	M	0	1004	1010.8	10	6.8	0.68
line_486	M	0	1007.4	1014.6	10	7.2	0.72
line_486	M	1	999.1	1005.1	9	6	0.666666667
line_486	M	1	996.7	1004.2	10	7.5	0.75
line_486	M	1	1000	1005.3	7	5.3	0.757142857
line_486	M	1	980	988.4	10	8.4	0.84
line_486	M	1	994.7	999.1	5	4.4	0.88
line_505	F	0	1003.2	1011.2	10	8	0.8
line_505	F	0	995.3	1004.2	10	8.9	0.89
line_505	F	0	988.3	995.8	8	7.5	0.9375
line_505	F	0	981.6	991	10	9.4	0.94
line_505	F	0	990.3	999.8	10	9.5	0.95
line_505	F	0	995	1001.7	7	6.7	0.957142857
line_505	F	0	998.8	1008.6	10	9.8	0.98
line_505	F	0	996.5	1006.5	10	10	1
line_505	F	0	996.6	1004.7	8	8.1	1.0125
line_505	F	1	991.5	1000.6	10	9.1	0.91
line_505	F	1	991.3	1000.5	10	9.2	0.92
line_505	F	1	1006.7	1014.2	8	7.5	0.9375
line_505	F	1	1006.5	1015.9	10	9.4	0.94
line_505	F	1	1006.5	1014.1	8	7.6	0.95
line_505	F	1	981.3	988.9	8	7.6	0.95
line_505	F	1	1006.5	1013.3	7	6.8	0.971428571
line_505	F	1	1004.1	1014.3	10	10.2	1.02
line_505	F	1	996.3	1002.6	6	6.3	1.05
line_505	F	1	992.8	1003.8	10	11	1.1
line_505	M	0	1007.1	1013.3	10	6.2	0.62
line_505	M	0	1003.4	1009.6	10	6.2	0.62
line_505	M	0	998.4	1005.2	10	6.8	0.68
line_505	M	0	992.2	999.2	10	7	0.7
line_505	M	0	999.9	1007	10	7.1	0.71
line_505	M	0	1006.2	1013.5	10	7.3	0.73
line_505	M	0	991.8	999.1	10	7.3	0.73
line_505	M	0	1002.7	1010.2	10	7.5	0.75
line_505	M	0	995.3	1002.8	9	7.5	0.833333333
line_505	M	1	987.2	992.7	10	5.5	0.55
line_505	M	1	981.5	987.9	10	6.4	0.64
line_505	M	1	1006.6	1012.5	9	5.9	0.655555556
line_505	M	1	1005.9	1012.8	10	6.9	0.69
line_505	M	1	992.7	999.8	10	7.1	0.71
line_505	M	1	1003.9	1011	10	7.1	0.71
line_505	M	1	998.7	1006	10	7.3	0.73
line_505	M	1	1001.7	1009.1	10	7.4	0.74
line_505	M	1	995.7	1003.4	10	7.7	0.77
line_505	M	1	1006.6	1013.9	9	7.3	0.811111111
line_517	F	0	994.4	1003.5	10	9.1	0.91
line_517	F	0	990.5	999.8	10	9.3	0.93
line_517	F	0	999.4	1007.9	9	8.5	0.944444444
line_517	F	0	1004.1	1013.8	10	9.7	0.97
line_517	F	0	1039.3	1049	10	9.7	0.97
line_517	F	0	996.5	1005.3	9	8.8	0.977777778
line_517	F	0	992.3	1000.2	8	7.9	0.9875
line_517	F	0	992.1	1002	10	9.9	0.99
line_517	F	0	986.7	996	9	9.3	1.033333333
line_517	F	0	980.2	991	10	10.8	1.08
line_517	F	1	1004.5	1013.2	10	8.7	0.87
line_517	F	1	1041.3	1050.6	10	9.3	0.93
line_517	F	1	1035.5	1045.4	10	9.9	0.99
line_517	F	1	1039.6	1049.7	10	10.1	1.01
line_517	F	1	1033.2	1043.5	10	10.3	1.03
line_517	F	1	1036	1046.3	10	10.3	1.03
line_517	F	1	1003	1011.4	8	8.4	1.05
line_517	F	1	1033.7	1044.3	10	10.6	1.06
line_517	F	1	986.6	997.3	10	10.7	1.07
line_517	F	1	1045.8	1057.3	10	11.5	1.15
line_517	M	0	1040.8	1046.3	10	5.5	0.55
line_517	M	0	1042.5	1049.2	10	6.7	0.67
line_517	M	0	1041.2	1048	10	6.8	0.68
line_517	M	0	1035.5	1040.3	7	4.8	0.685714286
line_517	M	0	1037	1042.8	8	5.8	0.725
line_517	M	0	1044.6	1051.9	10	7.3	0.73
line_517	M	0	1045.2	1052.6	10	7.4	0.74
line_517	M	0	1036.3	1043	9	6.7	0.744444444
line_517	M	0	1038.2	1045.7	10	7.5	0.75
line_517	M	0	1040.7	1046	7	5.3	0.757142857
line_517	M	1	993	1000	10	7	0.7
line_517	M	1	986.4	993.5	10	7.1	0.71
line_517	M	1	994.8	1001.3	9	6.5	0.722222222
line_517	M	1	999.9	1007.2	10	7.3	0.73
line_517	M	1	996.3	1003.7	10	7.4	0.74
line_517	M	1	992.1	999.6	10	7.5	0.75
line_517	M	1	989.2	996	9	6.8	0.755555556
line_517	M	1	993.1	1000.7	10	7.6	0.76
line_517	M	1	991.7	999.4	10	7.7	0.77
line_517	M	1	998.3	1006	10	7.7	0.77
line_535	F	0	1031	1039.3	9	8.3	0.922222222
line_535	F	0	1029.6	1040	10	10.4	1.04
line_535	F	1	1029	1036.9	9	7.9	0.877777778
line_535	F	1	982.2	991.4	10	9.2	0.92
line_535	F	1	1027.5	1036.7	10	9.2	0.92
line_535	F	1	1026.5	1036.5	10	10	1
line_535	M	0	1026.9	1032.4	10	5.5	0.55
line_535	M	0	1029.9	1032.8	5	2.9	0.58
line_535	M	0	1027.8	1033.7	10	5.9	0.59
line_535	M	0	988.4	992.2	6	3.8	0.633333333
line_535	M	1	1030.3	1033.4	9	3.1	0.344444444
line_535	M	1	1031.2	1035.9	8	4.7	0.5875
line_535	M	1	998.8	1004.7	10	5.9	0.59
line_535	M	1	1026	1030.8	8	4.8	0.6
line_535	M	1	1026.3	1032.3	10	6	0.6
line_535	M	1	1030.9	1037.4	10	6.5	0.65
line_551	F	0	1031.9	1042	10	10.1	1.01
line_551	F	0	1001.5	1011.9	10	10.4	1.04
line_551	F	0	1028.6	1039.2	10	10.6	1.06
line_551	F	0	1023.9	1034.8	10	10.9	1.09
line_551	F	0	990.4	995.9	5	5.5	1.1
line_551	F	0	1032.9	1043.9	10	11	1.1
line_551	F	0	1003.4	1012.2	8	8.8	1.1
line_551	F	0	1032.8	1043.9	10	11.1	1.11
line_551	F	0	980.9	987.6	6	6.7	1.116666667
line_551	F	0	1026.5	1037.8	10	11.3	1.13
line_551	F	1	994.8	1003.2	9	8.4	0.933333333
line_551	F	1	1038.6	1047.2	9	8.6	0.955555556
line_551	F	1	1035.6	1045.8	10	10.2	1.02
line_551	F	1	1029	1039.2	10	10.2	1.02
line_551	F	1	1001.6	1012.1	10	10.5	1.05
line_551	F	1	995.7	1006.2	10	10.5	1.05
line_551	F	1	987	997.6	10	10.6	1.06
line_551	F	1	1029	1039.8	10	10.8	1.08
line_551	F	1	1000	1011	10	11	1.1
line_551	F	1	1031.6	1038.4	6	6.8	1.133333333
line_551	M	0	1031.5	1035.7	7	4.2	0.6
line_551	M	0	990.5	997.6	10	7.1	0.71
line_551	M	0	1031.3	1038.5	10	7.2	0.72
line_551	M	0	1032.1	1039.4	10	7.3	0.73
line_551	M	0	1036.6	1043.2	9	6.6	0.733333333
line_551	M	0	1028.9	1036.3	10	7.4	0.74
line_551	M	0	1028.1	1035.6	10	7.5	0.75
line_551	M	0	1031.3	1038.1	9	6.8	0.755555556
line_551	M	0	1026.1	1032.4	8	6.3	0.7875
line_551	M	0	1027.2	1035.3	10	8.1	0.81
line_551	M	1	998.7	1004.4	9	5.7	0.633333333
line_551	M	1	1036.2	1040.2	6	4	0.666666667
line_551	M	1	996	1002.2	9	6.2	0.688888889
line_551	M	1	986.9	993.1	9	6.2	0.688888889
line_551	M	1	996.2	1003.1	10	6.9	0.69
line_551	M	1	1027.6	1034.5	10	6.9	0.69
line_551	M	1	1025.9	1032.9	10	7	0.7
line_551	M	1	995.6	1002.8	10	7.2	0.72
line_551	M	1	990.4	998	10	7.6	0.76
line_551	M	1	1005.9	1013.6	10	7.7	0.77
line_639	F	0	1044.1	1052.2	10	8.1	0.81
line_639	F	0	1043.3	1050.6	8	7.3	0.9125
line_639	F	1	1035.7	1041	7	5.3	0.757142857
line_639	F	1	1043.1	1048.7	7	5.6	0.8
line_639	F	1	1044	1052.2	10	8.2	0.82
line_639	F	1	1043.8	1052.2	10	8.4	0.84
line_639	M	0	1038.9	1045.5	10	6.6	0.66
line_639	M	0	1040.8	1047.6	10	6.8	0.68
line_639	M	0	1038.7	1044.2	8	5.5	0.6875
line_639	M	1	1036.8	1041.7	7	4.9	0.7
line_639	M	1	1037.6	1044.7	10	7.1	0.71
line_639	M	1	1042.1	1049.2	10	7.1	0.71
line_714	F	1	1039.2	1045.8	7	6.6	0.942857143
line_714	F	1	1043.5	1053	10	9.5	0.95
line_714	F	1	1044.2	1052.8	9	8.6	0.955555556
line_714	F	1	1046.4	1056	10	9.6	0.96
line_714	F	1	1038.9	1048.9	10	10	1
line_714	F	1	1040.1	1050.3	10	10.2	1.02
line_714	F	1	1035.1	1045.4	10	10.3	1.03
line_714	F	1	1043.8	1054.3	10	10.5	1.05
line_714	M	0	1046.5	1051.5	7	5	0.714285714
line_714	M	1	1038.9	1045.5	10	6.6	0.66
line_716	F	0	1004	1015.7	10	11.7	1.17
line_716	F	0	997	1008.7	10	11.7	1.17
line_716	F	0	989.2	1001.1	10	11.9	1.19
line_716	F	0	994.5	1006.5	10	12	1.2
line_716	F	0	986.1	998.1	10	12	1.2
line_716	F	1	993	1003.9	10	10.9	1.09
line_716	F	1	992	1003.6	10	11.6	1.16
line_716	F	1	993.3	1005.1	10	11.8	1.18
line_716	F	1	995.9	1008	10	12.1	1.21
line_716	F	1	1003.6	1016	10	12.4	1.24
line_716	F	1	1006.4	1019.4	10	13	1.3
line_716	M	0	988.6	992.4	6	3.8	0.633333333
line_716	M	0	996.4	1003.5	10	7.1	0.71
line_716	M	0	988.2	995.6	10	7.4	0.74
line_716	M	0	1003.9	1010.8	9	6.9	0.766666667
line_716	M	0	999	1006	9	7	0.777777778
line_716	M	1	993.2	999.6	10	6.4	0.64
line_716	M	1	996.5	1004	10	7.5	0.75
line_716	M	1	991.5	999.3	10	7.8	0.78
line_716	M	1	1001.8	1009.7	10	7.9	0.79
line_716	M	1	991.6	999.7	10	8.1	0.81
line_721	F	0	996.3	1006.7	10	10.4	1.04
line_721	F	0	988.3	999.3	10	11	1.1
line_721	F	0	996.4	1007.5	10	11.1	1.11
line_721	F	0	1003.2	1014.4	10	11.2	1.12
line_721	F	0	988.3	998.4	9	10.1	1.122222222
line_721	F	1	1007	1016.8	10	9.8	0.98
line_721	F	1	1005.4	1016.2	10	10.8	1.08
line_721	F	1	993.2	1004.1	10	10.9	1.09
line_721	F	1	992.5	1003.6	10	11.1	1.11
line_721	F	1	988.5	1000.6	10	12.1	1.21
line_721	M	0	994.7	1002	10	7.3	0.73
line_721	M	0	1006.4	1013.8	10	7.4	0.74
line_721	M	0	989.3	994.6	7	5.3	0.757142857
line_721	M	0	991.5	999.9	10	8.4	0.84
line_721	M	0	992.3	1001	10	8.7	0.87
line_721	M	1	990.1	997.3	10	7.2	0.72
line_721	M	1	990.6	998.3	10	7.7	0.77
line_721	M	1	1007	1013.2	8	6.2	0.775
line_721	M	1	993.4	1001.4	10	8	0.8
line_721	M	1	993.3	1001.7	10	8.4	0.84
line_727	F	0	988.1	998.5	10	10.4	1.04
line_727	F	0	1001.5	1011.9	10	10.4	1.04
line_727	F	0	992.7	1003.3	10	10.6	1.06
line_727	F	0	991.8	1002.4	10	10.6	1.06
line_727	F	0	999.4	1010.2	10	10.8	1.08
line_727	F	0	994.9	1007	10	12.1	1.21
line_727	F	1	988.4	999.7	10	11.3	1.13
line_727	F	1	995.7	1007.5	10	11.8	1.18
line_727	F	1	992.9	1004.9	10	12	1.2
line_727	F	1	997.1	1009.1	10	12	1.2
line_727	F	1	995.5	1007.6	10	12.1	1.21
line_727	F	1	996.1	1008.3	10	12.2	1.22
line_727	M	0	993.4	998.5	7	5.1	0.728571429
line_727	M	0	996.2	1004.1	10	7.9	0.79
line_727	M	0	1007.3	1015.3	10	8	0.8
line_727	M	0	982.1	990.2	10	8.1	0.81
line_727	M	1	986.8	994.3	10	7.5	0.75
line_727	M	1	991.4	999.4	10	8	0.8
line_727	M	1	993.4	1001.6	10	8.2	0.82
line_727	M	1	1001.9	1010.2	10	8.3	0.83
line_727	M	1	996.6	1003.5	8	6.9	0.8625
line_730	F	0	1042.8	1053.6	10	10.8	1.08
line_730	F	0	1039.2	1050.6	10	11.4	1.14
line_730	F	0	1044.1	1055.5	10	11.4	1.14
line_730	F	0	1042.8	1054.7	10	11.9	1.19
line_730	F	1	1041.8	1053.5	10	11.7	1.17
line_730	F	1	1036.2	1048.4	10	12.2	1.22
line_730	F	1	1038.5	1050.7	10	12.2	1.22
line_730	F	1	1037.4	1049.9	10	12.5	1.25
line_730	F	1	1038.5	1049.8	9	11.3	1.255555556
line_730	F	1	1042.3	1055.5	10	13.2	1.32
line_730	M	0	1038.3	1046	10	7.7	0.77
line_730	M	0	1044.5	1052	9	7.5	0.833333333
line_730	M	0	1045.4	1054	10	8.6	0.86
line_730	M	0	1038.9	1045.8	8	6.9	0.8625
line_730	M	1	1039.1	1047.4	10	8.3	0.83
line_730	M	1	1043	1050.5	9	7.5	0.833333333
line_730	M	1	1038.3	1046.7	10	8.4	0.84
line_730	M	1	1044.2	1052.7	10	8.5	0.85
line_730	M	1	1042	1050.6	10	8.6	0.86
line_730	M	1	1043.1	1052.2	10	9.1	0.91
line_774	F	0	1045.7	1053.9	10	8.2	0.82
line_774	F	0	1038.5	1046.9	10	8.4	0.84
line_774	F	0	1043.5	1052	10	8.5	0.85
line_774	F	0	1041.9	1050.4	10	8.5	0.85
line_774	F	0	1043.8	1052.9	10	9.1	0.91
line_774	F	0	1038.1	1047.7	10	9.6	0.96
line_774	F	0	1039.1	1048.7	10	9.6	0.96
line_774	F	0	1043.1	1053.5	10	10.4	1.04
line_774	F	0	1042.6	1053.3	10	10.7	1.07
line_774	F	0	1037.6	1050.1	10	12.5	1.25
line_774	F	1	1037.8	1045	9	7.2	0.8
line_774	F	1	1045.5	1050.4	6	4.9	0.816666667
line_774	F	1	1033	1041.6	10	8.6	0.86
line_774	F	1	1043.3	1053.7	10	10.4	1.04
line_774	F	1	1043.1	1053.6	10	10.5	1.05
line_774	F	1	1040.1	1050.7	10	10.6	1.06
line_774	F	1	1033.6	1044.3	10	10.7	1.07
line_774	F	1	1037.3	1048.2	10	10.9	1.09
line_774	F	1	1038.6	1050.1	10	11.5	1.15
line_774	M	0	992.6	998.2	10	5.6	0.56
line_774	M	0	996	1001.1	9	5.1	0.566666667
line_774	M	0	980	985.7	10	5.7	0.57
line_774	M	0	1000.3	1006.1	10	5.8	0.58
line_774	M	0	1006.5	1012	9	5.5	0.611111111
line_774	M	0	1007.4	1013.8	10	6.4	0.64
line_774	M	0	1006.5	1012.4	9	5.9	0.655555556
line_774	M	0	992.5	999.1	10	6.6	0.66
line_774	M	0	999	1005.6	10	6.6	0.66
line_774	M	0	991.4	997.5	9	6.1	0.677777778
line_774	M	1	1007.1	1012.9	10	5.8	0.58
line_774	M	1	999	1004.3	9	5.3	0.588888889
line_774	M	1	1007.1	1013.2	10	6.1	0.61
line_774	M	1	999.9	1006	10	6.1	0.61
line_774	M	1	980.4	986.7	10	6.3	0.63
line_774	M	1	998.8	1004.6	9	5.8	0.644444444
line_774	M	1	998.9	1004.8	9	5.9	0.655555556
line_774	M	1	995.8	1002.4	10	6.6	0.66
line_774	M	1	988.4	995.3	10	6.9	0.69
line_774	M	1	1003.2	1010.3	10	7.1	0.71
line_786	F	0	1037	1045	10	8	0.8
line_786	F	0	1036.7	1045	10	8.3	0.83
line_786	F	0	1037.4	1046	10	8.6	0.86
line_786	F	0	1037	1045.6	10	8.6	0.86
line_786	F	0	1040.8	1049.4	10	8.6	0.86
line_786	F	0	1040.6	1048.6	9	8	0.888888889
line_786	F	0	1045.4	1054.6	10	9.2	0.92
line_786	F	0	1041.2	1050.5	10	9.3	0.93
line_786	F	0	1036.4	1045.8	10	9.4	0.94
line_786	F	0	1043.1	1052.5	10	9.4	0.94
line_786	F	1	1045.1	1053.3	10	8.2	0.82
line_786	F	1	1043.3	1050.9	9	7.6	0.844444444
line_786	F	1	1039.5	1048	10	8.5	0.85
line_786	F	1	1042.4	1051.3	10	8.9	0.89
line_786	F	1	1041	1050.1	10	9.1	0.91
line_786	F	1	1043.6	1052.7	10	9.1	0.91
line_786	F	1	1033.5	1042.8	10	9.3	0.93
line_786	F	1	1047.4	1056	9	8.6	0.955555556
line_786	M	0	1040.2	1046.3	10	6.1	0.61
line_786	M	0	1035.7	1042.3	10	6.6	0.66
line_786	M	0	1038.4	1045	10	6.6	0.66
line_786	M	0	1038.7	1045.3	10	6.6	0.66
line_786	M	0	1038.8	1045.5	10	6.7	0.67
line_786	M	0	1038.2	1044.3	9	6.1	0.677777778
line_786	M	0	1041.5	1048.3	10	6.8	0.68
line_786	M	0	1041.2	1048.3	10	7.1	0.71
line_786	M	0	1046.9	1053.3	9	6.4	0.711111111
line_786	M	1	1041.2	1047.5	10	6.3	0.63
line_786	M	1	1039.5	1046	10	6.5	0.65
line_786	M	1	1041.7	1048.2	10	6.5	0.65
line_786	M	1	1037.1	1042.4	8	5.3	0.6625
line_786	M	1	1038.1	1044.8	10	6.7	0.67
line_786	M	1	1040.6	1047.3	10	6.7	0.67
line_786	M	1	1042.1	1048.9	10	6.8	0.68
line_786	M	1	1043.3	1048.1	7	4.8	0.685714286
line_786	M	1	1033.5	1040.4	10	6.9	0.69
line_786	M	1	1041.4	1048.4	10	7	0.7
line_799	F	0	1039.7	1048.9	9	9.2	1.022222222
line_799	F	0	1036	1046.9	10	10.9	1.09
line_799	F	0	1045.6	1056.8	10	11.2	1.12
line_799	F	0	1035.3	1043.2	7	7.9	1.128571429
line_799	F	0	1045.5	1056.9	10	11.4	1.14
line_799	F	0	1038.8	1045.8	6	7	1.166666667
line_799	F	1	1041.8	1051.3	9	9.5	1.055555556
line_799	F	1	1038.1	1048.8	10	10.7	1.07
line_799	F	1	1043.2	1054.6	10	11.4	1.14
line_799	F	1	1040.8	1052.2	10	11.4	1.14
line_799	F	1	1038.6	1050	10	11.4	1.14
line_799	F	1	1042.7	1053.2	9	10.5	1.166666667
line_799	M	0	1036.3	1042.4	10	6.1	0.61
line_799	M	0	1035.3	1040.2	8	4.9	0.6125
line_799	M	0	1038.5	1044.9	10	6.4	0.64
line_799	M	0	1043.2	1049.9	10	6.7	0.67
line_799	M	0	1036.1	1039.5	5	3.4	0.68
line_799	M	0	1045.8	1051.5	8	5.7	0.7125
line_799	M	1	1045.8	1049.1	5	3.3	0.66
line_799	M	1	1043.8	1047.1	5	3.3	0.66
line_799	M	1	1035.8	1042.6	10	6.8	0.68
line_799	M	1	1036.6	1042.8	9	6.2	0.688888889
line_799	M	1	1041.3	1048.2	10	6.9	0.69
line_799	M	1	1044	1051	10	7	0.7
line_799	M	1	1040.8	1044.3	5	3.5	0.7
line_799	M	1	1041.4	1047.8	9	6.4	0.711111111
line_820	F	0	1040.8	1050	10	9.2	0.92
line_820	F	0	1045	1054.7	10	9.7	0.97
line_820	F	0	1036.6	1046.3	10	9.7	0.97
line_820	F	0	1040.6	1050.5	10	9.9	0.99
line_820	F	0	1041.8	1051.9	10	10.1	1.01
line_820	F	0	1043.1	1053.3	10	10.2	1.02
line_820	F	0	1043.5	1053.8	10	10.3	1.03
line_820	F	0	1037.7	1048.1	10	10.4	1.04
line_820	F	0	1037.8	1048.2	10	10.4	1.04
line_820	F	1	1043	1050.2	8	7.2	0.9
line_820	F	1	1039.5	1048.9	10	9.4	0.94
line_820	F	1	1038.4	1047.9	10	9.5	0.95
line_820	F	1	1037	1046.8	10	9.8	0.98
line_820	F	1	1043.5	1050.5	7	7	1
line_820	F	1	1033.6	1043.7	10	10.1	1.01
line_820	F	1	1042.8	1053	10	10.2	1.02
line_820	F	1	1040.6	1048.9	8	8.3	1.0375
line_820	F	1	1038.7	1047.2	8	8.5	1.0625
line_820	F	1	1037.6	1048.3	10	10.7	1.07
line_820	M	0	1035.9	1042.5	10	6.6	0.66
line_820	M	0	1039.6	1046.4	10	6.8	0.68
line_820	M	0	1034.2	1041.2	10	7	0.7
line_820	M	0	1042.3	1049.6	10	7.3	0.73
line_820	M	1	1043.8	1050.4	10	6.6	0.66
line_820	M	1	1041.2	1048.2	10	7	0.7
line_820	M	1	1044.4	1051.5	10	7.1	0.71
line_820	M	1	1036.4	1043.5	10	7.1	0.71
line_820	M	1	1040.8	1048	10	7.2	0.72
line_820	M	1	1039.8	1047.1	10	7.3	0.73
line_820	M	1	1038.5	1046	10	7.5	0.75
line_820	M	1	1037.6	1041.4	5	3.8	0.76
line_820	M	1	1043.7	1049.2	7	5.5	0.785714286
line_820	M	1	1040.3	1045.2	6	4.9	0.816666667
line_852	F	0	1039.7	1048.7	9	9	1
line_852	F	0	1038.3	1047.5	9	9.2	1.022222222
line_852	F	0	1044.1	1052.3	8	8.2	1.025
line_852	F	0	1043.7	1054.1	10	10.4	1.04
line_852	F	0	1040.1	1049.5	9	9.4	1.044444444
line_852	F	0	1045.1	1055.8	10	10.7	1.07
line_852	F	0	1046.6	1057.5	10	10.9	1.09
line_852	F	1	1039.3	1047.5	10	8.2	0.82
line_852	F	1	1039.8	1048.1	9	8.3	0.922222222
line_852	F	1	1041.1	1048.7	8	7.6	0.95
line_852	F	1	1043.3	1053.3	10	10	1
line_852	F	1	1033.2	1043.6	10	10.4	1.04
line_852	F	1	1042.7	1052.4	9	9.7	1.077777778
line_852	F	1	1041.4	1050.1	8	8.7	1.0875
line_852	F	1	1043.8	1053.6	9	9.8	1.088888889
line_852	M	0	1041.2	1047.9	10	6.7	0.67
line_852	M	0	1039.3	1046.5	10	7.2	0.72
line_852	M	0	1041.5	1049.1	10	7.6	0.76
line_852	M	0	1043	1050.6	10	7.6	0.76
line_852	M	0	1043.5	1050.5	9	7	0.777777778
line_852	M	0	1042.8	1050.9	10	8.1	0.81
line_852	M	0	1038.7	1046.1	9	7.4	0.822222222
line_852	M	0	1036	1043.5	9	7.5	0.833333333
line_852	M	1	1043.6	1050.3	9	6.7	0.744444444
line_852	M	1	1037	1044.5	10	7.5	0.75
line_852	M	1	1045.6	1053.2	10	7.6	0.76
line_852	M	1	1042.5	1050.2	10	7.7	0.77
line_852	M	1	1045.5	1050.9	7	5.4	0.771428571
line_852	M	1	1045.8	1053.7	10	7.9	0.79
line_852	M	1	1036.2	1044.2	10	8	0.8
line_852	M	1	1043.3	1049.7	8	6.4	0.8
line_852	M	1	1046.2	1053.5	9	7.3	0.811111111
line_852	M	1	1042.7	1049.3	8	6.6	0.825
line_859	F	0	1040.8	1054	10	13.2	1.32
line_859	F	1	1037	1049	10	12	1.2
line_859	F	1	1038.7	1051.5	10	12.8	1.28
line_859	M	1	1041.6	1047.8	8	6.2	0.775
line_859	M	1	1042	1050.3	10	8.3	0.83
