## Supplemental Table 4 for "GWAS reveal a role for the central nervous system in regulating weight and weight change in response to exercise"

### Sheet: Weight - control
Analysis Type:	PANTHER Overrepresentation Test (Released 20200407)
Annotation Version and Release Date:	GO Ontology database DOI: 10.5281/zenodo.3727280 Released 2020-03-23
Analyzed List:	Client Text Box Input (Drosophila melanogaster)
Reference List:	Drosophila melanogaster (all genes in database)
Test Type:	FISHER
Correction:	FDR
GO biological process complete	Drosophila melanogaster - REFLIST (13781)	Client Text Box Input (20)	Client Text Box Input (expected)	Client Text Box Input (over/under)	Client Text Box Input (fold Enrichment)	Client Text Box Input (raw P-value)	Client Text Box Input (FDR)
neuron fate determination (GO:0048664)	9	2	0.01	+	> 100	0.000109	0.0259
regulation of axon extension involved in axon guidance (GO:0048841)	10	2	0.01	+	> 100	0.000131	0.027
dorsal closure, amnioserosa morphology change (GO:0046664)	11	2	0.02	+	> 100	0.000154	0.0282
regulation of cell adhesion (GO:0030155)	51	3	0.07	+	40.53	6.16e-05	0.022
Malpighian tubule development (GO:0072002)	65	3	0.09	+	31.8	0.000123	0.0268
renal tubule development (GO:0061326)	65	3	0.09	+	31.8	0.000123	0.0261
renal system development (GO:0072001)	74	3	0.11	+	27.93	0.000178	0.0311
urogenital system development (GO:0001655)	74	3	0.11	+	27.93	0.000178	0.0304
neuron fate commitment (GO:0048663)	86	3	0.12	+	24.04	0.000273	0.039
ameboidal-type cell migration (GO:0001667)	160	4	0.23	+	17.23	8.03e-05	0.0243
anterior/posterior pattern specification (GO:0009952)	168	4	0.24	+	16.41	9.66e-05	0.0262
cell migration (GO:0016477)	267	6	0.39	+	15.48	1.74e-06	0.0137
cell motility (GO:0048870)	311	6	0.45	+	13.29	4.14e-06	0.00813
localization of cell (GO:0051674)	317	6	0.46	+	13.04	4.61e-06	0.00725
regulation of developmental growth (GO:0048638)	231	4	0.34	+	11.93	0.00032	0.0427
open tracheal system development (GO:0007424)	236	4	0.34	+	11.68	0.000347	0.0455
embryonic morphogenesis (GO:0048598)	237	4	0.34	+	11.63	0.000353	0.0454
respiratory system development (GO:0060541)	245	4	0.36	+	11.25	0.000399	0.049
post-embryonic appendage morphogenesis (GO:0035120)	326	5	0.47	+	10.57	8.87e-05	0.0258
imaginal disc-derived appendage morphogenesis (GO:0035114)	335	5	0.49	+	10.28	0.000101	0.0255
appendage morphogenesis (GO:0035107)	337	5	0.49	+	10.22	0.000104	0.0254
imaginal disc-derived appendage development (GO:0048737)	342	5	0.5	+	10.07	0.000111	0.0256
appendage development (GO:0048736)	345	5	0.5	+	9.99	0.000115	0.0259
regulation of nervous system development (GO:0051960)	363	5	0.53	+	9.49	0.000146	0.028
regionalization (GO:0003002)	458	6	0.66	+	9.03	3.63e-05	0.0238
post-embryonic animal morphogenesis (GO:0009886)	462	6	0.67	+	8.95	3.81e-05	0.023
epithelial tube morphogenesis (GO:0060562)	470	6	0.68	+	8.8	4.19e-05	0.0235
post-embryonic animal organ morphogenesis (GO:0048563)	399	5	0.58	+	8.63	0.000226	0.0355
imaginal disc morphogenesis (GO:0007560)	399	5	0.58	+	8.63	0.000226	0.0348
pattern specification process (GO:0007389)	499	6	0.72	+	8.29	5.83e-05	0.0254
regulation of multicellular organismal development (GO:2000026)	583	7	0.85	+	8.27	1.2e-05	0.0118
regulation of cell differentiation (GO:0045595)	421	5	0.61	+	8.18	0.000289	0.0399
tube morphogenesis (GO:0035239)	514	6	0.75	+	8.04	6.86e-05	0.0225
neuron differentiation (GO:0030182)	697	8	1.01	+	7.91	3.25e-06	0.0085
instar larval or pupal morphogenesis (GO:0048707)	446	5	0.65	+	7.72	0.000376	0.0477
cellular component morphogenesis (GO:0032989)	544	6	0.79	+	7.6	9.37e-05	0.0263
instar larval or pupal development (GO:0002165)	551	6	0.8	+	7.5	0.0001	0.0263
regulation of multicellular organismal process (GO:0051239)	771	8	1.12	+	7.15	6.82e-06	0.00894
morphogenesis of an epithelium (GO:0002009)	591	6	0.86	+	7	0.000147	0.0276
tissue morphogenesis (GO:0048729)	609	6	0.88	+	6.79	0.000173	0.031
locomotion (GO:0040011)	612	6	0.89	+	6.76	0.000178	0.0298
post-embryonic development (GO:0009791)	619	6	0.9	+	6.68	0.000189	0.031
animal organ morphogenesis (GO:0009887)	729	7	1.06	+	6.62	5.02e-05	0.0263
generation of neurons (GO:0048699)	860	8	1.25	+	6.41	1.51e-05	0.0132
regulation of developmental process (GO:0050793)	754	7	1.09	+	6.4	6.21e-05	0.0212
neurogenesis (GO:0022008)	902	8	1.31	+	6.11	2.14e-05	0.0168
movement of cell or subcellular component (GO:0006928)	680	6	0.99	+	6.08	0.000314	0.0426
tube development (GO:0035295)	708	6	1.03	+	5.84	0.00039	0.0486
multicellular organism reproduction (GO:0032504)	1255	10	1.82	+	5.49	3.17e-06	0.0124
multicellular organismal reproductive process (GO:0048609)	1034	8	1.5	+	5.33	5.69e-05	0.028
tissue development (GO:0009888)	1037	8	1.5	+	5.32	5.81e-05	0.0269
multi-organism reproductive process (GO:0044703)	1041	8	1.51	+	5.3	5.97e-05	0.0247
sexual reproduction (GO:0019953)	1041	8	1.51	+	5.3	5.97e-05	0.0235
multi-organism process (GO:0051704)	1042	8	1.51	+	5.29	6.02e-05	0.0225
nervous system development (GO:0007399)	1063	8	1.54	+	5.19	6.93e-05	0.0218
epithelium development (GO:0060429)	948	7	1.38	+	5.09	0.000259	0.0384
reproduction (GO:0000003)	1391	10	2.02	+	4.95	8e-06	0.00899
animal organ development (GO:0048513)	1165	8	1.69	+	4.73	0.000132	0.0267
reproductive process (GO:0022414)	1173	8	1.7	+	4.7	0.000139	0.0273
cell development (GO:0048468)	1290	8	1.87	+	4.27	0.000269	0.0391
cell differentiation (GO:0030154)	1622	9	2.35	+	3.82	0.000218	0.035
cellular developmental process (GO:0048869)	1634	9	2.37	+	3.8	0.000231	0.0349
system development (GO:0048731)	1676	9	2.43	+	3.7	0.00028	0.0393
multicellular organismal process (GO:0032501)	3458	14	5.02	+	2.79	3.14e-05	0.0224

### Sheet: Weight - exercise-treated
Analysis Type:	PANTHER Overrepresentation Test (Released 20200407)
Annotation Version and Release Date:	GO Ontology database DOI: 10.5281/zenodo.3727280 Released 2020-03-23
Analyzed List:	Client Text Box Input (Drosophila melanogaster)
Reference List:	Drosophila melanogaster (all genes in database)
Test Type:	FISHER
Correction:	FDR
GO biological process complete	Drosophila melanogaster - REFLIST (13781)	Client Text Box Input (66)	Client Text Box Input (expected)	Client Text Box Input (over/under)	Client Text Box Input (fold Enrichment)	Client Text Box Input (raw P-value)	Client Text Box Input (FDR)
axon extension (GO:0048675)	35	4	0.17	+	23.86	3.42e-05	0.00866
neuron projection extension (GO:1990138)	37	4	0.18	+	22.57	4.17e-05	0.00994
developmental cell growth (GO:0048588)	58	4	0.28	+	14.4	0.000213	0.039
neuron recognition (GO:0008038)	113	5	0.54	+	9.24	0.000244	0.0435
cell junction assembly (GO:0034329)	117	5	0.56	+	8.92	0.000284	0.0486
cell recognition (GO:0008037)	118	5	0.57	+	8.85	0.000295	0.0494
chemotaxis (GO:0006935)	284	11	1.36	+	8.09	1.29e-07	5.64e-05
neuron projection development (GO:0031175)	432	16	2.07	+	7.73	2.14e-10	1.68e-06
axon development (GO:0061564)	325	12	1.56	+	7.71	5.38e-08	2.49e-05
cell morphogenesis involved in neuron differentiation (GO:0048667)	407	15	1.95	+	7.7	9.19e-10	2.41e-06
neuron projection morphogenesis (GO:0048812)	409	15	1.96	+	7.66	9.81e-10	1.93e-06
cell projection morphogenesis (GO:0048858)	410	15	1.96	+	7.64	1.01e-09	1.59e-06
plasma membrane bounded cell projection morphogenesis (GO:0120039)	410	15	1.96	+	7.64	1.01e-09	1.33e-06
anatomical structure homeostasis (GO:0060249)	165	6	0.79	+	7.59	0.00016	0.0299
cell part morphogenesis (GO:0032990)	418	15	2	+	7.49	1.31e-09	1.29e-06
axonogenesis (GO:0007409)	314	11	1.5	+	7.31	3.41e-07	0.000134
axon guidance (GO:0007411)	266	9	1.27	+	7.06	5.8e-06	0.00163
cell morphogenesis involved in differentiation (GO:0000904)	449	15	2.15	+	6.98	3.36e-09	2.94e-06
neuron projection guidance (GO:0097485)	275	9	1.32	+	6.83	7.52e-06	0.00204
taxis (GO:0042330)	344	11	1.65	+	6.68	8.19e-07	0.00028
cellular component morphogenesis (GO:0032989)	544	17	2.61	+	6.53	6.66e-10	2.62e-06
neuron development (GO:0048666)	561	17	2.69	+	6.33	1.05e-09	1.18e-06
cell migration (GO:0016477)	267	8	1.28	+	6.26	4.63e-05	0.0107
cell morphogenesis (GO:0000902)	515	15	2.47	+	6.08	2.01e-08	9.89e-06
plasma membrane bounded cell projection organization (GO:0120036)	613	17	2.94	+	5.79	3.87e-09	2.77e-06
cell projection organization (GO:0030030)	623	17	2.98	+	5.7	4.9e-09	3.21e-06
neuron differentiation (GO:0030182)	697	18	3.34	+	5.39	3.65e-09	2.87e-06
cell motility (GO:0048870)	311	8	1.49	+	5.37	0.000131	0.027
localization of cell (GO:0051674)	317	8	1.52	+	5.27	0.000148	0.0285
locomotion (GO:0040011)	612	15	2.93	+	5.12	1.83e-07	7.56e-05
neurogenesis (GO:0022008)	902	20	4.32	+	4.63	5.18e-09	3.13e-06
generation of neurons (GO:0048699)	860	19	4.12	+	4.61	1.47e-08	7.72e-06
movement of cell or subcellular component (GO:0006928)	680	14	3.26	+	4.3	3.79e-06	0.0011
nervous system development (GO:0007399)	1063	21	5.09	+	4.12	1.42e-08	7.99e-06
cell development (GO:0048468)	1290	21	6.18	+	3.4	3.73e-07	0.000139
response to chemical (GO:0042221)	1107	17	5.3	+	3.21	1.41e-05	0.00369
system development (GO:0048731)	1676	24	8.03	+	2.99	4.2e-07	0.00015
anatomical structure morphogenesis (GO:0009653)	1470	21	7.04	+	2.98	3.07e-06	0.000929
cell differentiation (GO:0030154)	1622	23	7.77	+	2.96	9.67e-07	0.000317
cellular developmental process (GO:0048869)	1634	23	7.83	+	2.94	1.1e-06	0.000346
cell communication (GO:0007154)	1199	16	5.74	+	2.79	0.000141	0.0285
multicellular organism development (GO:0007275)	2286	25	10.95	+	2.28	3.51e-05	0.00862
response to stimulus (GO:0050896)	2503	26	11.99	+	2.17	7.16e-05	0.0156
anatomical structure development (GO:0048856)	2632	27	12.61	+	2.14	5.03e-05	0.0113
cellular component organization (GO:0016043)	2574	26	12.33	+	2.11	9.26e-05	0.0197
developmental process (GO:0032502)	2757	27	13.2	+	2.04	0.000142	0.0279
cellular component organization or biogenesis (GO:0071840)	2720	26	13.03	+	2	0.000259	0.0453

### Sheet: Weight change
Analysis Type:	PANTHER Overrepresentation Test (Released 20200407)
Annotation Version and Release Date:	GO Ontology database DOI: 10.5281/zenodo.3727280 Released 2020-03-23
Analyzed List:	Client Text Box Input (Drosophila melanogaster)
Reference List:	Drosophila melanogaster (all genes in database)
Test Type:	FISHER
Correction:	FDR
GO biological process complete	Drosophila melanogaster - REFLIST (13781)	Client Text Box Input (47)	Client Text Box Input (expected)	Client Text Box Input (over/under)	Client Text Box Input (fold Enrichment)	Client Text Box Input (raw P-value)	Client Text Box Input (FDR)
mesodermal cell fate commitment (GO:0001710)	20	3	0.07	+	43.98	6.21e-05	0.00977
mesodermal cell differentiation (GO:0048333)	20	3	0.07	+	43.98	6.21e-05	0.00958
cell fate commitment involved in formation of primary germ layer (GO:0060795)	25	3	0.09	+	35.19	0.000114	0.0159
regulation of axon extension (GO:0030516)	27	3	0.09	+	32.58	0.00014	0.019
regulation of extent of cell growth (GO:0061387)	27	3	0.09	+	32.58	0.00014	0.0187
mesoderm formation (GO:0001707)	31	3	0.11	+	28.38	0.000205	0.0247
regulation of axon guidance (GO:1902667)	31	3	0.11	+	28.38	0.000205	0.0244
regulation of Rho protein signal transduction (GO:0035023)	33	3	0.11	+	26.66	0.000243	0.0277
regulation of chemotaxis (GO:0050920)	33	3	0.11	+	26.66	0.000243	0.0273
mesoderm morphogenesis (GO:0048332)	34	3	0.12	+	25.87	0.000264	0.0284
formation of primary germ layer (GO:0001704)	38	3	0.13	+	23.15	0.000358	0.0371
motor neuron axon guidance (GO:0008045)	79	4	0.27	+	14.85	0.000177	0.0221
heart development (GO:0007507)	100	4	0.34	+	11.73	0.00042	0.0429
circulatory system development (GO:0072359)	104	4	0.35	+	11.28	0.000485	0.0489
synapse organization (GO:0050808)	179	6	0.61	+	9.83	3.6e-05	0.00643
regulation of developmental growth (GO:0048638)	231	7	0.79	+	8.89	1.43e-05	0.00388
cell junction organization (GO:0034330)	245	7	0.84	+	8.38	2.07e-05	0.00494
axon guidance (GO:0007411)	266	7	0.91	+	7.72	3.46e-05	0.00633
axonogenesis (GO:0007409)	314	8	1.07	+	7.47	1.13e-05	0.00329
neuron projection guidance (GO:0097485)	275	7	0.94	+	7.46	4.26e-05	0.00728
chemotaxis (GO:0006935)	284	7	0.97	+	7.23	5.2e-05	0.00851
axon development (GO:0061564)	325	8	1.11	+	7.22	1.44e-05	0.00378
cell morphogenesis involved in neuron differentiation (GO:0048667)	407	10	1.39	+	7.2	1.07e-06	0.000698
neuron projection morphogenesis (GO:0048812)	409	10	1.39	+	7.17	1.11e-06	0.000673
cell projection morphogenesis (GO:0048858)	410	10	1.4	+	7.15	1.14e-06	0.000638
plasma membrane bounded cell projection morphogenesis (GO:0120039)	410	10	1.4	+	7.15	1.14e-06	0.000596
cell part morphogenesis (GO:0032990)	418	10	1.43	+	7.01	1.35e-06	0.000662
cell surface receptor signaling pathway (GO:0007166)	297	7	1.01	+	6.91	6.85e-05	0.0102
neuron projection development (GO:0031175)	432	10	1.47	+	6.79	1.8e-06	0.000746
regulation of growth (GO:0040008)	303	7	1.03	+	6.77	7.75e-05	0.0113
cell morphogenesis involved in differentiation (GO:0000904)	449	10	1.53	+	6.53	2.53e-06	0.000904
regulation of nervous system development (GO:0051960)	363	8	1.24	+	6.46	3.13e-05	0.00616
regulation of cellular component biogenesis (GO:0044087)	318	7	1.08	+	6.45	0.000104	0.0149
taxis (GO:0042330)	344	7	1.17	+	5.97	0.000168	0.0213
neuron differentiation (GO:0030182)	697	14	2.38	+	5.89	5.58e-08	0.000219
locomotion (GO:0040011)	612	12	2.09	+	5.75	7.85e-07	0.000561
neuron development (GO:0048666)	561	11	1.91	+	5.75	2.47e-06	0.000925
post-embryonic animal organ development (GO:0048569)	461	9	1.57	+	5.72	2.42e-05	0.005
cell morphogenesis (GO:0000902)	515	10	1.76	+	5.69	8.33e-06	0.00252
cellular component morphogenesis (GO:0032989)	544	10	1.86	+	5.39	1.33e-05	0.00374
plasma membrane bounded cell projection organization (GO:0120036)	613	11	2.09	+	5.26	5.71e-06	0.00187
cell projection organization (GO:0030030)	623	11	2.12	+	5.18	6.65e-06	0.00209
generation of neurons (GO:0048699)	860	15	2.93	+	5.11	1.03e-07	0.00027
neurogenesis (GO:0022008)	902	15	3.08	+	4.88	1.9e-07	0.000373
positive regulation of response to stimulus (GO:0048584)	488	8	1.66	+	4.81	0.000237	0.0274
regulation of response to stimulus (GO:0048583)	927	15	3.16	+	4.74	2.69e-07	0.000353
movement of cell or subcellular component (GO:0006928)	680	11	2.32	+	4.74	1.5e-05	0.0038
regulation of multicellular organismal development (GO:2000026)	583	9	1.99	+	4.53	0.000144	0.0189
regulation of signal transduction (GO:0009966)	725	11	2.47	+	4.45	2.7e-05	0.00544
nervous system development (GO:0007399)	1063	16	3.63	+	4.41	2.51e-07	0.000395
tissue morphogenesis (GO:0048729)	609	9	2.08	+	4.33	0.000199	0.0245
regulation of developmental process (GO:0050793)	754	11	2.57	+	4.28	3.85e-05	0.00673
post-embryonic development (GO:0009791)	619	9	2.11	+	4.26	0.000225	0.0263
regulation of multicellular organismal process (GO:0051239)	771	11	2.63	+	4.18	4.71e-05	0.00788
regulation of cell communication (GO:0010646)	846	12	2.89	+	4.16	2.09e-05	0.00483
regulation of signaling (GO:0023051)	846	12	2.89	+	4.16	2.09e-05	0.00469
tube development (GO:0035295)	708	10	2.41	+	4.14	0.00012	0.0166
animal organ morphogenesis (GO:0009887)	729	10	2.49	+	4.02	0.000153	0.0197
tissue development (GO:0009888)	1037	13	3.54	+	3.68	3.19e-05	0.00611
system development (GO:0048731)	1676	21	5.72	+	3.67	3.41e-08	0.000268
anatomical structure morphogenesis (GO:0009653)	1470	18	5.01	+	3.59	7.24e-07	0.000569
signaling (GO:0023052)	1165	14	3.97	+	3.52	2.32e-05	0.00506
animal organ development (GO:0048513)	1165	14	3.97	+	3.52	2.32e-05	0.00493
signal transduction (GO:0007165)	929	11	3.17	+	3.47	0.000244	0.027
cell communication (GO:0007154)	1199	14	4.09	+	3.42	3.19e-05	0.00597
cell development (GO:0048468)	1290	15	4.4	+	3.41	1.59e-05	0.0039
epithelium development (GO:0060429)	948	11	3.23	+	3.4	0.00029	0.0308
multicellular organism development (GO:0007275)	2286	23	7.8	+	2.95	3.12e-07	0.000307
cell differentiation (GO:0030154)	1622	16	5.53	+	2.89	5.75e-05	0.00922
cellular developmental process (GO:0048869)	1634	16	5.57	+	2.87	6.28e-05	0.0095
positive regulation of cellular process (GO:0048522)	1502	14	5.12	+	2.73	0.000354	0.0371
positive regulation of biological process (GO:0048518)	1641	15	5.6	+	2.68	0.00025	0.0273
anatomical structure development (GO:0048856)	2632	23	8.98	+	2.56	3.95e-06	0.00135
developmental process (GO:0032502)	2757	24	9.4	+	2.55	2.18e-06	0.000857
regulation of cellular process (GO:0050794)	3578	29	12.2	+	2.38	2.82e-07	0.000317
multicellular organismal process (GO:0032501)	3458	28	11.79	+	2.37	5.96e-07	0.00052
regulation of biological process (GO:0050789)	3866	29	13.18	+	2.2	1.8e-06	0.000784
biological regulation (GO:0065007)	4327	31	14.76	+	2.1	1.65e-06	0.000762

### Sheet: Weight change Reactome pathway
Analysis Type:	PANTHER Overrepresentation Test (Released 20200407)
Annotation Version and Release Date:	Reactome version 65 Released 2019-12-22
Analyzed List:	Client Text Box Input (Drosophila melanogaster)
Reference List:	Drosophila melanogaster (all genes in database)
Test Type:	FISHER
Correction:	FDR
Reactome pathways	Drosophila melanogaster - REFLIST (13781)	Client Text Box Input (47)	Client Text Box Input (expected)	Client Text Box Input (over/under)	Client Text Box Input (fold Enrichment)	Client Text Box Input (raw P-value)	Client Text Box Input (FDR)
NRAGE signals death through JNK (R-DME-193648)	24	3	0.08	+	36.65	0.000102	0.024
Cell death signalling via NRAGE, NRIF and NADE (R-DME-204998)	24	3	0.08	+	36.65	0.000102	0.0206
Death Receptor Signalling (R-DME-73887)	44	4	0.15	+	26.66	2.04e-05	0.0289
p75 NTR receptor-mediated signalling (R-DME-193704)	44	4	0.15	+	26.66	2.04e-05	0.0145
G alpha (12/13) signalling events (R-DME-416482)	33	3	0.11	+	26.66	0.000243	0.043
Signaling by GPCR (R-DME-372790)	211	6	0.72	+	8.34	8.75e-05	0.031
GPCR downstream signalling (R-DME-388396)	211	6	0.72	+	8.34	8.75e-05	0.0248
Signal Transduction (R-DME-162582)	809	11	2.76	+	3.99	7.25e-05	0.0342
