## Supplemental Table 5 for "GWAS reveal a role for the central nervous system in regulating weight and weight change in response to exercise"

### Sheet: Sheet1
DGRP #	Sex	Weight (mg)	Fat (mg)	Lean (mg)	Date
786	M	6.3	0.9	5	2020-07-01
786	F	10.1	1.7	7.4	2020-07-01
443	M	4.8	0.3	3.9	2020-07-01
443	F	8.9	2.1	6	2020-07-01
535	M	6.9	1.1	5.1	2020-07-01
535	F	13.1	2.9	8.7	2020-07-01
324	M	7	1.3	4.9	2020-07-01
324	F	8.7	1.5	6.2	2020-07-01
774	M	7.9	1.4	6	2020-07-01
774	F	11.8	2.5	8.3	2020-07-01
774	M	9	1.4	6.7	2020-07-02
774	F	11.3	2.7	7.7	2020-07-02
786	M	7.5	1.8	5.1	2020-07-02
786	F	13.3	2.7	9.1	2020-07-02
443	M	6.7	1.2	5.3	2020-07-02
443	F	11.8	2.4	8.6	2020-07-02
324	M	6.1	1	4.8	2020-07-02
324	F	8.9	1.5	6.5	2020-07-02
535	M	8.5	1.4	5.8	2020-07-02
535	F	13.5	3.2	9	2020-07-02
786	M	7.7	1.7	5.2	2020-07-07
786	F	10.4	1.8	7.7	2020-07-07
535	M	7.9	1.3	6	2020-07-07
535	F	11.5	2.4	7.9	2020-07-07
774	M	8.5	2.1	5.7	2020-07-07
774	F	11.7	2.4	8	2020-07-07
443	M	6.9	1.5	4.9	2020-07-07
443	F	10.2	2	7.2	2020-07-07
324	M	7	1.1	5.4	2020-07-07
324	F	9.5	1.7	6.8	2020-07-07
324	M	6.9	1	5.6	2020-07-08
324	F	10.2	2.3	7	2020-07-08
786	M	6.5	1.4	4.5	2020-07-08
786	F	9.7	2.2	6.6	2020-07-08
443	M	5.7	1	4.2	2020-07-08
443	F	10.4	2.5	6.7	2020-07-08
774	M	8	1.2	6	2020-07-08
774	F	12.2	2.9	8.3	2020-07-08
535	M	7.4	1.1	5.6	2020-07-08
535	F	10.6	2.2	7.4	2020-07-08
