## Supplemental Table 6 for "GWAS reveal a role for the central nervous system in regulating weight and weight change in response to exercise"

### Sheet: Sheet1
Line	Sex	Replicate_number	Marginal_cell_area	Submarginal_cell_area	First_posterior_cell_area	Second_posterior_cell_area	Discal_cell_area	Third_posterior_cell_area	Total_area	Trichome_area	Trichome_density
324	m	4	12.243	25.39	27.849	27.197	15.372	28.727	152.063	2448	16.0986
774	f	8	23.365	34.724	37.814	36.879	14.041	48.826	222.506	5911	26.5656
535	f	9	23.817	39.208	40.852	41.165	17.513	44.6	244.323	4580	18.846
443	m	5	13.773	26.103	27.413	25.755	9.97	31.411	152.386	552	3.6224
774	m	9	17.191	25.454	30.35	27.83	10.077	35.222	167.694	2445	14.5801
324	f	3	16.042	30.951	34.546	34.142	11.745	35.338	177.199	2055	11.5971
535	m	1	17.624	32.8	31.274	32.414	13.104	31.376	189.394	1149	6.0667
774	m	1	19.782	28.72	30.07	28.362	11.221	35.885	177.461	3271	18.4322
786	f	9	13.184	23.894	26.256	26.393	7.223	26.585	138.103	1775	12.8527
443	f	4	22.093	38.373	40.154	40.689	14.637	49.663	228.035	1828	8.0163
786	f	7	20.759	36.194	36.106	37.239	16.934	47.502	225.064	3789	16.8352
535	m	2	15.121	24.532	28.312	26.669	9.084	31.186	155.514	1205	7.7485
443	m	6	15.17	30.358	30.928	30.814	10.741	36.053	177.765	2904	16.3362
443	f	3	14.629	27.507	26.907	29.896	9.98	33.994	164.735	2175	13.203
774	f	1	22.516	33.156	36.874	36.831	16.304	48.362	217.25	3523	16.2163
786	m	1	20.901	34.576	34.849	34.061	14.003	44.776	189.248	3009	15.8998
535	f	8	29.052	43.804	43.891	45.857	22.727	55.235	235.107	4832	19.0907
324	f	1	15.292	28.182	32.768	33.019	8.261	32.013	167.039	1546	9.2553
786	m	2	16.861	31.392	29.186	30.725	12.972	38.58	175.412	2873	16.6636
786	m	3	20.679	30.483	32.664	31.774	12.358	35.916	185.942	2589	13.9237
774	m	8	20.389	29.44	30.45	31.97	10.331	36.605	174.659	751	4.2998
535	m	3	19.64	32.059	34.243	31.724	11.528	39.9	193.585	467	2.4124
324	f	2	21.296	31.161	34.562	35.517	10.98	36.656	189.991	3306	17.4008
443	m	2	14.904	26.175	28.356	26.732	9.402	32.092	152.645	589	3.8586
786	f	6	19.7	35.586	38.973	38.63	16.682	48.386	228.473	5454	23.8715
324	m	5	11.929	24.409	27.168	26.737	7.335	27.279	139.797	2042	14.6069
774	f	2	23.959	32.32	37.726	38.158	14.785	47.407	223.414	495	2.2156
443	m	7	13.708	27.911	26.239	27.566	8.839	30.97	146.553	3154	21.5212
535	f	10	20.959	36.003	38.459	39.271	16.62	48.148	235.477	5609	23.8197
443	f	8	17.038	25.778	27.102	28.816	10.795	33.566	162.059	3135	19.3448
324	m	3	11.852	22.063	26.269	24.629	7.728	23.127	129.772	1085	8.4442
535	f	6	22.454	39.592	40.967	43.073	17.786	51.596	240.218	158	0.6577
443	m	8	16.665	30.971	30.627	32.616	9.553	33.785	171.808	2121	12.3452
774	m	2	15.05	29.786	31.122	32.164	10.344	35.123	175.137	210	1.1991
443	f	1	26.159	36.298	39.971	40.812	15.601	50.697	234.313	4605	19.6532
535	m	5	23.446	41.639	38.092	40.223	16.969	46.144	225.863	2158	9.5545
786	f	8	13.303	25.12	28.375	27.976	9.01	30.091	152.411	162	1.0629
774	f	9	23.159	33.334	38.866	38.089	15.619	51.447	233.196	4669	20.0218
324	m	9	13.555	24.861	27.109	26.987	8.115	27.587	144.063	3221	22.3583
324	m	10	13.555	21.106	24.29	23.97	7.602	23.716	130.2	1085	8.3333
443	f	9	18.887	30.313	30.77	32.099	9.855	37.817	178.792	2756	15.4146
535	f	7	26.74	40.429	38.872	43.413	16.733	51.521	234.639	3889	16.5744
324	m	1	10.373	19.975	22.967	23.733	6.78	21.954	119.077	792	6.6512
774	m	10	12.276	19.666	24.21	21.896	7.697	24.793	126.086	2600	20.6208
535	m	4	17.694	31.801	34.576	33.01	12.896	38.135	192.459	2494	12.9586
443	f	2	20.428	30.464	32.315	33.324	13.132	44.745	204.786	3457	16.881
786	f	4	19.34	36.324	39.803	37.216	16.7	38.366	218.652	4840	22.1356
774	f	4	22.598	34.684	38.131	38.736	15.98	49.081	221.644	2547	11.3884
324	f	7	17.332	28.981	32.129	33.671	9.604	35.666	178.392	3142	17.6129
443	m	4	13.148	21.977	23.896	23.32	7.694	27.808	129.667	94	0.7249
786	m	10	16.051	30.348	31.6	31.8	10.018	38.458	177.705	3254	19.8306
774	f	10	23.456	35.634	37.545	38.874	16.528	49.629	226.969	5321	23.4437
324	f	10	16.365	29.109	32.284	31.506	10.072	33.508	173.403	1603	9.2444
786	f	5	20.527	37.647	39.939	35.729	16.894	46.306	221.648	4431	19.9912
324	m	2	23.488	34.197	33.209	36.447	14.05	35.289	194.459	4957	25.337
786	m	4	21.129	32.829	35.586	35.622	13.85	39.292	191.523	4870	25.4278
774	f	7	25.467	40.239	45.692	42.362	16.738	52.534	251.867	4222	16.7628
786	m	5	22.108	33.024	35.587	33.503	14.17	41.822	201.623	4996	24.7789
443	m	1	12.274	23.133	21.657	23.336	7.47	28.662	130.789	98	0.7493
786	m	6	19.863	34.667	33.433	33.974	12.809	43.266	195.992	2694	13.7455
324	f	4	21.793	30.403	34.658	35.383	11.957	37.551	190.702	2918	15.3014
774	m	3	17.059	26.632	29.132	30.301	10.601	35.207	166.034	107	0.6444
443	m	3	15.43	30.087	29.906	31.781	10.191	34.558	169.532	2112	12.4578
535	m	6	23.953	40.548	40.514	40.329	16.76	54.852	251.593	5563	22.1111
324	f	5	19.215	32.049	34.561	37.313	10.349	37.855	181.852	1936	10.646
774	f	3	25.727	37.944	43.159	42.902	17.007	52.669	264.381	1897	7.7153
786	m	7	21.013	32.426	33.868	34.621	13.227	42.367	193.054	2321	12.0225
535	f	5	25.955	41.983	41.539	44.16	18.282	36.272	239.416	543	2.268
774	m	7	17.991	26.86	31.456	32.924	10.55	36.432	172.768	432	2.5005
324	f	6	18.644	30.943	34.794	35.938	10.456	38.309	191.989	2745	14.2977
535	f	2	16.902	33.372	34.455	37.3	10.337	38.927	191.025	2705	14.1605
786	f	3	25.267	37.139	37.6	38.852	15.868	49.587	229.63	5503	23.9646
324	m	8	11.88	20.868	22.832	24.195	6.399	22.145	123.559	778	6.2966
774	m	4	17.8	28.58	30.993	32.222	11.896	37.784	184.23	397	2.1549
786	m	8	13.816	28.891	28.291	30.119	9.206	34.631	158.093	2041	12.9101
443	f	5	20.268	33.411	35.955	34.297	12.789	44.248	202.844	4607	22.712
535	f	3	24.857	41.598	42.756	43.603	19.413	55.336	255.014	3059	11.9954
324	f	9	17.724	30.808	34.701	35.001	12.126	34.731	187.172	3312	17.695
535	m	9	18.357	33.82	33.986	34.262	12.518	39.527	194.51	4415	22.6981
774	f	6	23.44	31.912	37.314	36.689	15.172	48.923	214.802	4044	18.8266
786	f	10	14.402	24.929	26.996	27.424	8.523	26.799	144.023	2598	18.0388
443	m	9	16.272	27.665	31.441	29.829	10.615	43.681	172.678	1144	6.625
535	m	7	22.232	30.802	31.582	31.98	12.956	35.907	186.553	1369	7.3384
443	f	6	19.456	32.725	34.449	34.74	13.308	42.944	199.598	4688	23.4872
786	m	9	17.163	30.384	32.286	33.551	11.152	39.073	182.784	3028	16.566
535	f	4	17.967	30.48	32.489	34.151	8.082	34.03	187.322	3730	19.9122
324	f	8	20.215	31.012	36.293	36.864	10.597	37.51	191.338	3017	15.7679
774	m	5	18.937	25.449	30.72	25.57	10.327	29.424	169.919	770	4.5316
786	f	2	21.383	40.493	40.677	40.587	15.488	40.708	224.432	5789	25.794
535	m	8	19.06	33.032	33.45	32.438	11.613	37.69	196.883	4188	21.2715
443	f	7	20.636	33.702	34.989	38.354	13.801	45.426	208.859	2036	9.7482
324	m	7	14.384	24.306	26.827	26.641	8.773	25.793	144.193	2885	20.0079
774	f	5	10.627	18.865	23.894	23.06	6.733	23.799	123.695	1057	8.5452
786	f	1	21.555	34.073	33.688	33.681	14.484	42.605	205.597	3250	15.8076
535	f	1	26.746	43.784	42.784	44.353	18.597	52.904	253.312	3724	14.7012
443	m	10	16.998	33.229	30.723	32.809	9.714	39.255	184.445	1586	8.5988
443	f	10	16.902	34.086	35.869	37.289	12.702	43.621	206.57	1892	9.1591
535	m	10	23.89	37.464	39.387	39.457	14.846	43.479	215.344	4715	21.8952
324	m	6	13.296	25.129	29.188	27.159	8.069	28.702	156.97	1595	10.1612
774	m	6	16.617	26.693	29.59	29.202	10.65	36.599	178.855	218	1.2189
